# Explainable AI identifies H3K18ac as a new marker of active enhancers

**DOI:** 10.64898/2026.06.09.731088

**Authors:** Khizra Maqsood, Duarte Polvora Brandao, Jareth Wolfe, Bhavana Kayyar, Catalin-George Clinciu, Roxana Andreea Bosnea, Olivia A. Grant, Fanny Boulet, Christopher G. Bell, Gabriella Ficz, Madapura M. Pradeepa, Hani Hagras, Nicolae Radu Zabet

**Author notes:** Co-first authors (Khizra Maqsood, Duarte Polvora Brandao).

## Abstract

Enhancers are non-coding regions of DNA that regulate gene transcription, yet the mechanisms underlying enhancer activity remain incompletely understood. Despite extensive experimental and computational efforts, we still lack accurate enhancer maps in many human cells, tissues and disease contexts. Here, we developed several Artificial Intelligence (AI) models (Convolutional Neural Networks (CNN), XGBoost, Logistic Regression (LR) and an eXplainable Artificial Intelligence type2 Fuzzy Logic based System (type2-FLS)) to predict enhancers across different human and mouse cell lines. While all models display high accuracy in the cell lines they were trained on, our results confirmed that type2-FLS, and, partially, CNN, LR and XGBoost perform consistently well in cell lines unseen during training, supporting the generalisation of the models. Most importantly, type2-FLS identified H3K18ac as an important enhancer mark along with many novel putative enhancers, which display the same epigenetic signatures as experimentally identified ones. We have validated some of these novel enhancers by both global epigenetic perturbations and directed enhancer epigenetic rewriting (CRISPRi). Interestingly, seven epigenetic marks in humans and five in mouse are sufficient to annotate enhancers without losing accuracy. Overall, we have deciphered the epigenetic code of mammalian enhancers and annotated enhancers in multiple human and mouse cell lines.
