## Supplementary material for "Explainable AI identifies H3K18ac as a new marker of active enhancers": Table S1

### Sheet: threshold
Table S1: Model evaluation for all models. We report all metrics (AUC from ROC and PR curve, accuracy, precision and recall) for all models in this study on both test data (holdout unseen data of 500K) and all unseen data.
Oragnism	Features	trained in	prediction in	testing on	Model	Accuracy	Recall	Precision	AUC-ROC	AUC-PR	Number of positive bins
human	31	hESC-H9	hESC-H9	all unseen	type2-FLS	0.78	0.7	0.5	0.79	0.09	223422
					CNN	0.78	0.78	0.51	0.85	0.052	223422
					LR	0.79	0.74	0.51	0.84	0.087	223422
					XGBoost	0.79	0.79	0.52	0.87	0.073	223422
human	7 (ATAC-seq)	hESC-H9	hESC-H9	all unseen	type2-FLS	0.82	0.73	0.51	0.79	0.077	223422
					CNN	0.81	0.76	0.51	0.83	0.054	223422
					LR	0.82	0.76	0.51	0.82	0.073	223422
					XGBoost	0.81	0.78	0.51	0.84	0.067	223422
human	7 (DNaseI-seq)	hESC-H9	hESC-H9	all unseen	type2-FLS	0.77	0.81	0.5	0.84	0.084	223422
					CNN	0.81	0.78	0.51	0.87	0.052	223422
					LR	0.81	0.71	0.51	0.82	0.077	223422
					XGBoost	0.82	0.79	0.52	0.88	0.067	223422
human	7	hESC-H9	mESC-E14	all unseen	type2-FLS	0.2	0.5	0.19	0.61	0.017	223422
					CNN	0.98	0.5	0.54	0.43	0.026	223422
					LR	0.82	0.65	0.51	0.6	0.017	223422
					XGBoost	0.02	0.5	0.5	0.46	0.051	223422
human	7	hESC-H9	IMR90	all unseen	type2-FLS	0.77	0.68	0.54	0.73	0.005	223422
					CNN	0.73	0.57	0.5	0.54	0.093	223422
					LR	0.52	0.57	0.5	0.56	0.006	223422
					XGBoost	0.31	0.55	0.5	0.55	0.006	223422
human	7	hESC-H9	K562	all unseen	type2-FLS	0.64	0.53	0.53	0.73	0.374	223422
					CNN	0.57	0.51	0.52	0.7	0.141	223422
					LR	0.54	0.53	0.52	0.67	0.168	223422
					XGBoost	0.55	0.53	0.53	0.5	0.105	223422
human	31	hESC-H9	hESC-H9	test (500K)	type2-FLS	0.73	0.71	0.5	0.79	0.089	223422
					CNN	0.81	0.77	0.51	0.85	0.05	3813
					LR	0.82	0.76	0.51	0.83	0.084	3813
					XGBoost	0.87	0.87	0.52	0.86	0.068	3813
human	7 (ATAC-seq)	hESC-H9	hESC-H9	test (500K)	type2-FLS	0.82	0.72	0.51	0.78	0.075	3813
					CNN	0.82	0.76	0.51	0.82	0.053	3813
					LR	0.82	0.75	0.51	0.81	0.069	3813
					XGBoost	0.8	0.78	0.51	0.83	0.062	3813
human	7 (DNaseI-seq)	hESC-H9	hESC-H9	test (500K)	type2-FLS	0.76	0.71	0.5	0.83	0.079	3813
					CNN	0.87	0.66	0.51	0.86	0.05	3813
					LR	0.81	0.71	0.51	0.81	0.07	3813
					XGBoost	0.83	0.73	0.52	0.87	0.061	3813
human	7	hESC-H9	mESC-E14	test (500K)	type2-FLS	0.19	0.5	0.19	0.61	0.016	3813
					CNN	0.98	0.5	0.54	0.43	0.024	3813
					LR	0.82	0.6	0.51	0.61	0.016	3813
					XGBoost	0.02	0.5	0.5	0.45	0.05	3813
human	7	hESC-H9	IMR90	test (500K)	type2-FLS	0.77	0.68	0.54	0.73	0.005	3813
					CNN	0.73	0.56	0.5	0.54	0.093	3813
					LR	0.51	0.56	0.5	0.57	0.006	3813
					XGBoost	0.31	0.55	0.5	0.56	0.006	3813
human	7	hESC-H9	K562	test (500K)	type2-FLS	0.64	0.53	0.53	0.73	0.379	3813
					CNN	0.57	0.52	0.52	0.7	0.14	3813
					LR	0.54	0.5	0.52	0.68	0.166	3813
					XGBoost	0.55	0.53	0.53	0.5	0.106	3813
mouse	17	mESC-E14	mESC-E14	all unseen	type2-FLS	0.74	0.74	0.53	0.81	0.204	475487
					CNN	0.82	0.78	0.54	0.86	0.1	475487
					LR	0.81	0.78	0.53	0.85	0.195	475487
					XGBoost	0.82	0.78	0.53	0.87	0.173	475487
mouse	6	mESC-E14	mESC-E14	all unseen	type2-FLS	0.72	0.72	0.52	0.8	0.176	475487
					CNN	0.82	0.77	0.53	0.85	0.082	475487
					LR	0.81	0.77	0.53	0.85	0.169	475487
					XGBoost	0.82	0.79	0.53	0.86	0.173	475487
mouse	5	mESC-E14	mESC-E14	all unseen	type2-FLS	0.71	0.72	0.51	0.8	0.169	475487
					CNN	0.8	0.77	0.53	0.85	0.077	475487
					LR	0.79	0.77	0.53	0.84	0.163	475487
					XGBoost	0.8	0.78	0.53	0.86	0.147	475487
mouse	5	mESC-E14	hESC-H9	all unseen	type2-FLS	0.7	0.72	0.51	0.7	0.029	475487
					CNN	0.7	0.67	0.51	0.72	0.035	475487
					LR	0.65	0.67	0.51	0.72	0.033	475487
					XGBoost	0.68	0.65	0.51	0.7	0.034	475487
mouse	5	mESC-E14	Pre-T cells	all unseen	type2-FLS	0.76	0.7	0.54	0.77	0.239	475487
					CNN	0.77	0.66	0.54	0.7	0.171	475487
					LR	0.76	0.71	0.55	0.78	0.159	475487
					XGBoost	0.77	0.69	0.54	0.76	0.272	475487
mouse	17	mESC-E14	mESC-E14	test (500K)	type2-FLS	0.74	0.73	0.53	0.81	0.201	9054
					CNN	0.83	0.78	0.54	0.85	0.098	9054
					LR	0.81	0.77	0.53	0.85	0.188	9054
					XGBoost	0.83	0.78	0.53	0.86	0.171	9054
mouse	6	mESC-E14	mESC-E14	test (500K)	type2-FLS	0.72	0.72	0.52	0.8	0.176	9054
					CNN	0.82	0.77	0.53	0.84	0.082	9054
					LR	0.81	0.76	0.53	0.85	0.166	9054
					XGBoost	0.8	0.78	0.53	0.86	0.171	9054
mouse	5	mESC-E14	mESC-E14	test (500K)	type2-FLS	0.7	0.72	0.51	0.79	0.169	9054
					CNN	0.8	0.77	0.53	0.84	0.077	9054
					LR	0.79	0.76	0.53	0.84	0.161	9054
					XGBoost	0.8	0.78	0.53	0.85	0.148	9054
mouse	5	mESC-E14	hESC-H9	test (500K)	type2-FLS	0.7	0.72	0.51	0.7	0.029	9054
					CNN	0.7	0.67	0.51	0.72	0.034	9054
					LR	0.66	0.66	0.51	0.71	0.033	9054
					XGBoost	0.68	0.65	0.51	0.7	0.035	9054
mouse	5	mESC-E14	Pre-T cells	test (500K)	type2-FLS	0.76	0.7	0.54	0.77	0.237	9054
					CNN	0.77	0.65	0.54	0.7	0.17	9054
					LR	0.76	0.71	0.55	0.78	0.157	9054
					XGBoost	0.77	0.68	0.54	0.76	0.269	9054
