## Supplementary material for "Explainable AI identifies H3K18ac as a new marker of active enhancers": Table S2

### Sheet: CRISPRi
Table S2: Enhancers targeted by CRISPRi
enhancer id	seqnames	start	end	width	strand	avgConfPerc1	gene_name	H3K18ac positive	H3K27ac postive	H3K18ac only	H3K27ac only	sgRNA1	sgRNA2	sgRNA3	Present H9 (EnhancerAtlas 2.0)	Present H1 (EnhancerAtlas 2.0)	Present ESC (EnhancerAtlas 2.0)	Comments
1	chr17	29595801	29598400	2600	*	5.66556	ANKRD13B	Yes	No	Yes	No	GCTATGCCAAGCCAAGACCANGG	GGGAGCCTCAAAAAAACCAGNGG	TGTACACTGCCTACTCCCCANGG	Yes (smaller)	No	No
2	chr17	19413801	19414000	200	*	0.87709	RNF112	Yes	No	Yes	No	AAGTGGGCTGATGGTCCCAGNGG	CGTGGGTTATTCCTAAAAGTNGG	TCAGGTCTTCAGCTGCCCCTNGG	No	Yes	No
3	chr19	2991501	2991700	200	*	0.860692	TLE6	Yes	No	Yes	No	GGAAGGGGAATAGTGCCGGGNGG	ACTCAGGGTGGAAGAGGCAANGG	AATACAGCACACCACCCGCCNGG	No	No	No
4	chr20	62217201	62217500	300	*	0.900402	HRH3	Yes	No	Yes	No	CCTGCACCTCCAGCTCCCAGNGG	GATGCTGAGTCTGGTCCCAANGG	ACCAGCTGTGAGCTCCCTGGNGG	No	No	No
5	chr1	160186401	160186600	200	*	0.892102	CASQ1	Yes	No	Yes	No	TGAGGGTCAGATGGAGCAGANGG	GGGATGGGAGAGCTAGTGAGNGG	GGTGCAGCCAAGGGGTAGAGNGG	No	No	No	Intron of adjacent gene ~4kb apart (ATP1A4)
6	chr20	5434501	5434700	200	*	0.957526	PROKR2	Yes	No	Yes	No	CCTTCTGTACCCAATGCTGANGG	GATTCCTCCCCAAATCACACNGG	CATGCCAGTGTGATTTGGGGNGG	No	No	No	Intron of an adjacent gene >100kb (LINC00658)
7	chr2	170828701	170828900	200	*	0.827119	GAD1	Yes	No	Yes	No	GAGGAGGGTGAGGACAGCAGNGG	TAGGAGGGCGAGGACAGCAGNGG	GAGGAAGGCGAGGACAGCAGNGG	No	No	No
8	chr19	6706401	6706600	200	*	0.911545	C3	Yes	No	Yes	No	CCTCCTCTCCCAACAGACAGNGG	ACAGGAGTGTCCCCTCCCCTNGG	GCGTGAGGTAGAGAAGACCCNGG	No	No	No
9	chr6	44274401	44274700	300	*	0.942806	TMEM151B	Yes	No	Yes	No	GGATCAATAGACAGAAGCCTNGG	ACAGGCAGACTAGAGATAGANGG	TTACAATTGTGTTTCCCAATNGG	No	No	No
10	chr11	124880101	124880300	200	*	0.851016	ROBO3	Yes	No	Yes	No	TGGGTGCTCAGAACGCTGCGNGG	GCACATGGCCTTGACATCATNGG	CGGGGGAGCTCCCAATCAGANGG	No	No	No
11	chrX	153733701	153733900	200	*	0.859965	ABCD1	Yes	No	Yes	No	GTCGCTGTGGACAAAGGGAANGG	GTCCAGCTCTCAGAACACCTNGG	GGACAGTCGCTGTGGACAAANGG	No	No	No
12	chr1	207025601	207025800	200	*	0.847755	C1orf116	No	Yes	No	Yes	TCAAGAAAGTAAATGTACAANGG	AGTCATGCCACAGTTCCTACNGG	ACTTTGAAATGCATTCCATANGG	No	No	No
13	chr2	27260101	27260400	300	*	0.879511	SLC30A3	No	Yes	No	Yes	GCTATGGCTGAGGATGGCAGNGG	ATGGCTAGATTCCAGAGCTGNGG	CCAGGAGTGGAGGTTCTGGGNGG	No	No	No
