## Supplementary material for "Explainable AI identifies H3K18ac as a new marker of active enhancers": Table S3

### Sheet: RT-qPCR
Table S3: Oligonucleotides for RT-qPCR
Gene	Sequence	Source
ANKRD13B_F	TTCAGGGGCCAAGACACAAG	This study
ANKRD13B_R	TCAAGCTGAGTGGTGACGAC	This study
RNF112_F	AAGAAGGGAAGAAGGTGGCG	This study
RNF112_R	CTGGTAGGAGCTCAGCATCG	This study
TLE6_F	AAGTGTTCGAGGTGCCTGAG	This study
TLE6_R	GGGGGATGAAAAGAGGAGCC	This study
CASQ1_F	CCTACATCCCCTTCTTCGCC	This study
CASQ1_R	GGGTTGATCTCCTGTGCTCC	This study
ATP1A4_F	CCATTGCTAAGAGGGCCACA	This study
ATP1A4_R	TGCCACCTTGGGGTTTTTCT	This study
PROKR2_F	ACAGACATCACCATGGCAGC	This study
PROKR2_R	CAATGACGATCTTGGCTGCG	This study
LINC00658_F	GTTTCTGGCCTCAGGTCCTG	This study
LINC00658_R	GGGTCTCCTCTCTGCTGAGA	This study
GAD1_F	CAAGATCTGCGGCTTCTTGC	This study
GAD1_R	AGAAGTCAGTCTCTGTGCGC	This study
C3_F	TGGCGAACAGAGGATTTCCC	This study
C3_R	CACCATGTCACTGCCTGAGT	This study
TMEM151B_F	CACCCAGGTCTACCACGAAC	This study
TMEM151B_R	GGCGAAACTGAAGCACTTGG	This study
ROBO3_F	TACACAGGATAGCAGCCCCT	This study
ROBO3_R	CATCCACAGTCCAGGACACC	This study
ABCD1_F	TGCAAAGGAAGGGCTACTCG	This study
ABCD1_R	CGTACTTGGGCCTGTGGTAG	This study
C1orf116_F	ACCTTGTTTCGGGTGATGCC	This study
C1orf116_R	GTGGAGGTGCTGCTCATCAT	This study
SLC30A3_F	TTGTCTTCATGGCTGGGGAG	This study
SLC30A3_R	CAAAGCCCCCAGAGTCTCTG	This study
HRH3_F	GTACCCTACGTGCTGACAGG	This study
HRH3_R	GGTATGAGACCGCTCGGG	This study
GAPDH_F	GAAATCCCATCACCATCTTCCAGG	https://doi.org/10.1016/j.scr.2019.101444
GAPDH_R	CAAATGAGCCCCAGCCTTCTC	https://doi.org/10.1016/j.scr.2019.101444
