## Supplementary material for "Explainable AI identifies H3K18ac as a new marker of active enhancers": Table S4

### Sheet: Table_S3
Table S4: Statistics of RNA-seq data preprocessing
treatment	replicate	sequencing type	number of reads	number of align reads	reads after deduplication	DEGs	downregulated	upregulated	RIN Number
DMSO	rep 1	PE	25040813	19602666	12839359	Control	Control	Control	Control
DMSO	rep 2	PE	24110731	19744988	12458823
DMSO	rep 3	PE	33720405	27315126	16432224
5uM	rep 1	PE	26637842	21228310	14007200	1600	1365	235	10
5uM	rep 2	PE	29410711	23491276	15019021				9.8
5uM	rep 3	PE	30868735	25585682	14601116				9.7
10uM	rep 1	PE	33969425	26743444	10763405	2085	1623	462	10
10uM	rep 2	PE	34982559	27643278	14539068				8.6
10uM	rep 3	PE	31529523	25430055	13440775				9.9
