## Supplementary material for "Explainable AI identifies H3K18ac as a new marker of active enhancers": Table S7

### Sheet: human datasets
Table S7: Epigenetic modifications and enhancer annotation in H9 and H1 cells used by the ML/AI models.
Target	Cell line	ENCODE ID or PMID	GEO Accession Number	reference genome	LiftOver to hg38
H2AFZ	H9	ENCFF509VQI	GSM807391	hg38	no
H2AK5ac	H9	ENCFF392BIV	GSM667609	hg38	no
			GSM667608	hg38	no
H2BK5ac	H9	ENCFF345HFH	GSM667612	hg38	no
			GSM667613	hg38	no
H2BK12ac	H9	ENCFF881TPS	GSM667611	hg38	no
			GSM667610	hg38	no
H2BK15ac	H9	ENCFF149ZYU	GSM706062	hg38	no
			GSM864034	hg38	no
H2BK20ac	H9	ENCFF297TKC	GSM752963	hg38	no
H2BK120ac	H9	ENCFF309ZYD	GSM752962	hg38	no
H3K4ac	H9	ENCFF920TPY	GSM667625	hg38	no
			GSM752976	hg38	no
H3K4me1	H9	ENCFF290DMA	GSE96497	hg38	no
H3K4me2	H9	ENCFF868WIG	GSM605314	hg38	no
			GSM616127	hg38	no
H3K4me3	H9	ENCFF427EOL	GSM605316	hg38	no
H3K9ac	H9	ENCFF435JSE	GSM605324	hg38	no
			GSM616129	hg38	no
H3K9me3	H9	ENCFF078OIB	GSM667631	hg38	no
			GSM667632	hg38	no
H3K14ac	H9	ENCFF439AAR	GSM752964	hg38	no
			GSM896161	hg38	no
H3K18ac	H9	ENCFF336BKJ	GSM706064	hg38	no
			GSM667616	hg38	no
H3K23ac	H9	ENCFF209WPF	GSM667619	hg38	no
			GSM667620	hg38	no
H3K23me2	H9	ENCFF325LPL	GSM807396	hg38	no
			GSM667621	hg38	no
H3K27ac	H9	ENCFF250HNU	GSM605307	hg38	no
			GSM665037	hg38	no
H3K27me3	H9	ENCFF783ZFY	GSM667622	hg38	no
			GSM706066	hg38	no
H3K36me3	H9	ENCFF602QAM	GSM605310	hg38	no
			GSM667623	hg38	no
H3K56ac	H9	ENCFF010NMW	GSM667628	hg38	no
			GSM706076	hg38	no
H3K79me1	H9	ENCFF391TUR	GSM667629	hg38	no
			GSM706077	hg38	no
H4K5ac	H9	ENCFF512TZG	GSM667635	hg38	no
			GSM667636	hg38	no
H4K8ac	H9	ENCFF782VON	GSM667637	hg38	no
			GSM667638	hg38	no
H4K20me1	H9	ENCFF506MUV	GSM667634	hg38	no
H4K91ac	H9	ENCFF740YDG	GSM667640	hg38	no
			GSM667639	hg38	no
ATAC-seq	H9	(Liu et al., 2017)-PMID:28663367	GSE85332	hg19	yes
WGBS - CpG rep1	H9	ENCFF975CVU	GSE16256	hg38	no
WGBS - CpG rep2	H9	ENCFF623RHB	GSE16256	hg38	no
WGBS - CHH rep1	H9	ENCFF665TFG	GSE16256	hg38	no
WGBS - CHH rep2	H9	ENCFF071XMO	GSE16256	hg38	no
WGBS - CHG rep1	H9	ENCFF981JED	GSE16256	hg38	no
WGBS - CHG rep2	H9	ENCFF605HJO	GSE16256	hg38	no
DNAse scores	H9	ENCFF405MMH	GSE170158	hg38	no
ChIP-STARR-seq	H9	(Barakat et al., 2018) - PMID:30033119	GSE99631	hg19	yes
H2AFZ	MSC	ENCSR526NKM	GSE78656	hg38	no
H3K14ac	MSC	ENCSR719QMW	GSE78509	hg38	no
H3K18ac	MSC	ENCSR604THF	GSE78510	hg38	no
H3K4me1	MSC	ENCSR065HOR	GSM753437	hg38	no
			GSM767347	hg38	no
H3K4me2	MSC	ENCSR786GJM	GSM818041	hg38	no
			GSM818042	hg38	no
H3K4me3	MSC	ENCSR501JET	GSE35583	hg38	no
DNAseI-seq	MSC	ENCSR731QLJ	GSM906380	hg38	no
			GSM906381	hg38	no
			GSM909314	hg38	no
H2AFZ	K562	ENCFF494WCA	GSM733786	hg38	no
H3K14ac	K562	PMID:38965385	GSE243231	hg38	no
H3K18ac	K562	PMID:38319148	GSE150617	hg38	no
H3K4me1	K562	ENCFF761XBZ	GSM788085	hg38	no
H3K4me2	K562	ENCFF959YJV	GSM733651	hg38	no
H3K4me3	K562	ENCFF525ZRM	GSE96303	hg38	no
ATAC-seq	K562	ENCFF798GCW	GSE215595	hg38	no
H2AFZ	IMR90	ENCSR124DYB	GSM818008	hg38	no
			GSM818007	hg38	no
H3K14ac	IMR90	ENCSR283STF	GSM521883	hg38	no
			GSM521881	hg38	no
H3K18ac	IMR90	ENCSR383CBN	GSM521884	hg38	no
			GSM469965	hg38	no
H3K4me1	IMR90	ENCSR831JSP	GSM521895	hg38	no
			GSM521897	hg38	no
H3K4me2	IMR90	ENCSR672XZZ	GSM521900	hg38	no
			GSM521899	hg38	no
H3K4me3	IMR90	ENCSR087PFU	GSM469970	hg38	no
			GSM521901	hg38	no
DNAseI-seq	IMR90	ENCSR000EKG	GSM1008586	hg38	no
	IMR90	ENCSR200OML	GSE169767	hg38	no
H2AFZ	NSC	ENCSR021HLX	GSM916021	hg38	no
H3K14ac	NSC	ENCSR687EBF	GSM818021	hg38	no
H3K18ac	NSC	ENCSR182XTG	GSM956007	hg38	no
			GSM818024	hg38	no
H3K4me1	NSC	ENCSR254NLC	GSM818039	hg38	no
			GSM818040	hg38	no
H3K4me2	NSC	ENCSR486GWT	GSM908957	hg38	no
H3K4me3	NSC	ENCSR956CTX	GSM767351	hg38	no
			GSM767350	hg38	no
DNAseI-seq	NSC	ENCSR278FVO	GSM878615	hg38	no
			GSM906379	hg38	no
