## Supplementary material for "Explainable AI identifies H3K18ac as a new marker of active enhancers": Table S8

### Sheet: mouse datasets
Table S8: Epigenetic modifications and enhancer annotation in mouse cell lines used by the ML/AI models.
feature	Cell line	Sample	SRR id	PMID	reference	liftover to mm10	Pre-processed	Total reads	Reads after trimming	Aligned reads
H3K4me1	mESC(E14)	IP	SRR925639	25263596	mm9	yes	yes	73681279	68343925	67153344
		control	SRR925648	25263596	mm9	yes	yes	99309810	94068769	63259570
H3K4me3	mESC(E14)	IP	SRR925640	25263596	mm9	yes	yes	65777000	53569244	50983827
		control	SRR925648	25263596	mm9	yes	yes	99309810	94068769	63259570
H3K36me3	mESC(E14)	IP	SRR925647	25263596	mm9	yes	yes	34765000	32375765	31551693
		control	SRR925648	25263596	mm9	yes	yes	99309810	94068769	63259570
H3K9me3	mESC(E14)	IP	SRR925641	25263596	mm9	yes	yes	73312538	67129609	64325097
		control	SRR925648	25263596	mm9	yes	yes	99309810	94068769	63259570
H3K56ac	mESC(E14)	IP	SRR867641	23798425	mm9	yes	yes	218402068	188610369	134197156
		control	SRR867642	23798425	mm9	yes	yes	256928333	212029705	201202303
H3K14ac	mESC(E14)	IP	SRR345615	22920947	mm10	no	yes	28221604	27539973	26948866
		control	SRR345617	22920947	mm10	no	yes	31823542	30957059	29431225
H4K20me1	mESC(E14)	IP	SRR15871773	35366395	mm10	no	yes	14952368	14341532	13666450
		control	SRR15871774	35366395	mm10	no	yes	8352052	8195015	7984240
H3K4me2	mESC(E14)	IP	SRR17148913	35820704	mm10	no	yes	40680448	39050905	2676043
		control	SRR17148915	35820704	mm10	no	yes	28362000	27704691	1621708
H3K18AC	mESC(E14)	IP	SRR11049811	32085783	mm10	no	yes	61680288	58960740	1838385
		control	SRR10597062	32085783	mm10	no	yes	23889556	22691536	920510
H3K27AC	mESC(E14)	IP	SRR18888760	35961778	mm9	yes	yes	80607842	78090405	32309718
		control	SRR18888749	35961778	mm9	yes	yes	21713394	19590379	1028057
H4K5AC	mESC(E14)	IP	SRR11049817	32085783	mm10	no	yes	37994262	35737799	1682121
		control	SRR10597062	32085783	mm10	yes	yes	23889556	22691536	920510
H4K8AC	mESC(E14)	IP	SRR11049823	32085783	mm10	yes	yes	51002788	48421569	1784178
		control	SRR10597062	32085783	mm10	yes	yes	23889556	22691536	920510
H3K9AC	mESC(E14)	IP	SRR11049829	32085783	mm10	yes	yes	75205588	72255639	1670084
		control	SRR10597062	32085783	mm10	yes	yes	23889556	22691536	920510
H2AFZ	mESC(E14)	IP	GSM4364224	32392318	mm9	yes	no
		control	GSM4364225	32392318	mm9	yes	no
ATAC	mESC(E14)		SRR13443532	35863348	mm10	yes	no
WGBS	mESC(E14)		GSM1127954	23850244	mm9	yes	no
H3K18ac	Beko (Pre- Tcell)		GSM8057976	3864701	mm9	yes	no
			GSM8057999		mm9	yes	no
H3K9me3	Beko (Pre- Tcell)		GSM8057974	3864701	mm9	yes	no
			GSM8057995		mm9	yes	no
ATAC	Beko (Pre- Tcell)		GSM7512600	3864701	mm9	yes	no
			GSM7512601		mm9	yes	no
			GSM7512599		mm9	yes	no
H3K27ac	Beko (Pre- Tcell)		GSM3383941	32107550	mm9	yes	no
			GSM3383942		mm9	yes	no
H3K4me1	Beko (Pre- Tcell)		GSM7512659	38647081	mm9	yes	no
			GSM7512660		mm9	yes	no
