## Supplementary material for "Explainable AI identifies H3K18ac as a new marker of active enhancers": Table S9

### Sheet: Sheet1
Table S9: Genetic algorithm parameters used for optimising the interval type-2 fuzzy logic rule base.
Parameters	Values
Membership function per dimension	3
Weights for the minority class	1
The shape of the membership function	Trapez_t2
Rule filter threshold pe 10,000 instances	5e-05
Rule learning method	Genetic algorithm
Min No. of antecedents	1
Max No. of antecedents	3
Max No. of rules	100
Tournament size	10
Population size	200
Cross probability	0.7
Mutation probability	0.05
Max generations	200
Elite sol	20
