## Supplementary material for "Explainable AI identifies H3K18ac as a new marker of active enhancers": Table S10

### Sheet: Sheet1
Table S10: Summary of Optimal Hyperparameter for Machine learning models
Specie	Model	Feature Set	num_filters	kernel_size	dropout_rate	learning_rate	num_conv_layers	num_fc_layers
H9	Convolutional Neural Network (CNN)	31	64	2	0.2	0.0001	2	3
		7	64	2	0.3	0.0001	2	3
mm10		17	64	2	0.2	0.0001	2	3
		5	64	2	0.3	0.0001	2	3
		Feature_set	regularisation strength	penalty	solver	l1_ratio	max_iter
H9	Logistic Regression	31	9.985	l1	saga	0.9535	1000
		7	9.136	l1	saga	0.6766	1000
mm10		17	0.3692	l1	saga	0.7276	1000
		5	0.0765	l1	saga	0.487	1000
		Feature_set	n_estimators	max_depth	learning rate	subsample	colsample_bytree	reg_alpha	reg_lambda
H9	XGBoost	31	324	7	0.026	0.7587	0.66	0.93	0.76
		7	156	3	0.0816	0.763	0.704	0.99	0
mm10		17	479	3	0.068	0.77	0.902	0.344	0.11
		5	493	3	0.078	0.786	0.786	0.703	0.11
