## Supplementary material for "Explainable AI identifies H3K18ac as a new marker of active enhancers": Table S111

### Sheet: threshold
Table S11: Thresholds selected to annotate enhancers for the different models
Oragnism	number of features	method	Threshold ROC	Threshold PR	Threshold
human (hESC-H9)	31	LR	0.008	0.04	0.02
		XGBoost	0.006	0.07	0.04
		CNN	0.501	0.521	0.511
		type2-FLS	0.622	0.97	0.8
human (hESC-H9)	7	LR	0.0085	0.0432	0.02
		XGBoost	0.0074	0.0782	0.04
		CNN	0.502	0.52	0.51
		type2-FLS	0.562	0.95	0.76
mouse (mESC-E14)	17	LR	0.01	0.108	0.06
		XGBoost	0.01	0.13	0.07
		CNN	0.5	0.53	0.51
		type2-FLS	0.52	0.89	0.71
mouse (mESC-E14)	6	LR	0.01	0.1	0.05
		XGBoost	0.01	0.11	0.06
		CNN	0.505	0.53	0.52
		type2-FLS	0.49	0.96	0.73
